# Single cell transcriptome analysis defines heterogeneity of the murine pancreatic ductal tree

**DOI:** 10.1101/2020.10.12.336784

**Authors:** Audrey M. Hendley, Arjun A. Rao, Laura Leonhardt, Sudipta Ashe, Jennifer A. Smith, Simone Giacometti, Xianlu L Peng, Honglin Jiang, David I. Berrios, Mathias Pawlak, Lucia Y. Li, Jonghyun Lee, Eric A. Collisson, Mark Anderson, Gabriela K. Fragiadakis, Jen Jen Yeh, Jimmie Ye Chun, Grace E. Kim, Valerie M. Weaver, Matthias Hebrok

**Affiliations:** Diabetes Center, University of California, San Francisco, San Francisco, California, USA; CoLabs, University of California, San Francisco, California, USA; Bakar ImmunoX Initiative, University of California, San Francisco, California, USA; Department of Pharmacology, University of North Carolina at Chapel Hill, Chapel Hill, North Carolina, USA; Lineberger Comprehensive Cancer Center, University of North Carolina at Chapel Hill, Chapel Hill, North Carolina, USA; Division of Hematology and Oncology, Department of Medicine and Helen Diller Family Comprehensive Cancer Center, UCSF, San Francisco, California, USA; Evergrande Center for Immunologic Diseases, Harvard Medical School and Brigham and Women’s Hospital, Boston, Massachusetts, USA; Department of Medicine, Division of Rheumatology, University of California, San Francisco, California, USA; Department of Surgery, University of North Carolina at Chapel Hill, Chapel Hill, North Carolina, USA; Parker Institute for Cancer Immunotherapy, San Francisco, California, USA; Department of Pathology, University of California, San Francisco, San Francisco, California, USA; Center for Bioengineering and Tissue Regeneration, UCSF, San Francisco, California, USA

**Author notes:** These authors contributed equally (Arjun A. Rao, Laura Leonhardt, Sudipta Ashe).

**Keywords:** scRNA-seq, *Gmnn*, *Spp1*, pancreatic duct ligation, duct heterogeneity

## Abstract

Lineage tracing using genetically engineered mouse models is an essential tool for investigating cell-fate decisions of progenitor cells and biology of mature cell types, with relevance to physiology and disease progression. To study disease development, an inventory of an organ’s cell types and understanding of physiologic function is paramount. Here, we performed single-cell RNA sequencing to examine heterogeneity of murine pancreatic duct cells, pancreatobiliary cells, and intrapancreatic bile duct cells. We describe an epithelial-mesenchymal transitory axis in our three pancreatic duct subpopulations and identify SPP1 as a regulator of this fate decision as well as human duct cell de-differentiation. Our results further identify functional heterogeneity within pancreatic duct subpopulations by elucidating a role for Geminin in accumulation of DNA damage in the setting of chronic pancreatitis. Our findings implicate diverse functional roles for subpopulations of pancreatic duct cells in maintenance of duct cell identity and disease progression and establish a comprehensive road map of murine pancreatic duct cell, pancreatobiliary cell, and intrapancreatic bile duct cell homeostasis.

**SIGNIFICANCE:** Murine models are extensively used for pancreatic lineage tracing experiments and investigation of pancreatic disease progression. Here, we describe the transcriptome of murine pancreatic duct cells, intrapancreatic bile duct cells, and pancreatobiliary cells at single cell resolution. Our analysis defines novel heterogeneity within the pancreatic ductal tree and supports the paradigm that more than one population of pancreatic duct cells harbors progenitor capacity. We identify and validate unique functional properties of subpopulations of pancreatic duct cells including an epithelial-mesenchymal transcriptomic axis and roles in chronic pancreatic inflammation.
