## Supplementary material for "Single cell transcriptome analysis defines heterogeneity of the murine pancreatic ductal tree": Dataset_S01

### Sheet: All DBA+ cells (16 clusters) 
Cluster	# of cells	Transcripts	Genes
0	1576	5637	2299
1	1173	4065	1350
2	1127	5008	1810
3	836	4355	1734
4	566	4194	1371
5	494	3626	1732
6	219	8539	2345
7	197	12864	3078
8	180	5323	2354
9	147	6123	2285
10	72	8312	2222
11	68	12645	3220
12	56	7955	2618
13	43	9160	2190
14	35	17125	3523
15	24	6332	2155

### Sheet: DBA+ duct cells (6 clusters)
Cluster	# of cells	Transcripts	Genes
0	611	6846	2648
1	398	4400	1953
2	397	4256	1897
3	183	5343	2358
4	138	7569	2836
5	29	6741	2630

### Sheet: Merged BEC - DBA+ duct c3 and 4
Cluster	# of cells	Transcripts	Genes
0	1779	1890	1001
1	1585	2109	1049
2	975	1958	991
3	60	1775	950
4	50	3553	1382
