## Supplementary material for "Single cell transcriptome analysis defines heterogeneity of the murine pancreatic ductal tree": Table S2

### Sheet: Sheet1
Primary antibody	Company	Catalog number
Rabbit anti-Geminin	Abcam	ab175799
Mouse anti-Ki67	BD Biosciences	550609
DBA-Biotin	Vector Laboratories	B1035
Mouse anti-Sox9	Abcam	ab76997
Goat anti-Hnf1b	R&D Systems	AF3330
Goat anti-CK19	Santa Cruz	sc-33111
Rabbit anti-Geminin	Sigma	HPA049977
Rabbit anti-Collagen 1	Abcam	ab34710
Mouse anti-Acetylated α Tubulin	Sigma	T6793
Rabbit anti-CC3	Cell Signaling	9661S
Rabbit anti-CD31	Abcam	ab28364
Rabbit anti-Annexin A3	Novus Biologicals	NBP1-90155
Rabbit anti-Cxcl5	Biorbyt	orb13450
Rt anti-CK19	DSHB	Troma III
Mouse anti-CFTR	R&D Systems	MAB25031
Goat anti-CPA1	R&D Systems	AF2765
Rabbit anti-Amylase	Sigma	A8273
Rat anti-CD45	BD Biosciences	550539
Rabbit anti-ATR	Abcam	ab227851
Rabbit anti-H2AX	Abcam	ab11174
Rat anti-BrdU	Biorad	MCA2060
Rabbit anti-SMA	Abcam	ab5694
Rabbit anti-Wfdc3	Abcam	ab177362
Goat anti-Osteopontin	R&D Systems	AF808-SP
Mouse anti-PAH	Santa Cruz	sc-271258
Rabbit anti-Osteopontin	Abcam	ab8448
Rabbit anti-Geminin	Abcam	ab229009
Mouse anti-Vinculin	Santa Cruz	sc-73614
Chicken anti-Vimentin	Millipore	AB5733
