## Supplementary material for "Single cell transcriptome analysis defines heterogeneity of the murine pancreatic ductal tree": Table S3

### Sheet: Sheet1
gRNA	gRNA sequence 5'-->3'	PAM
Scrambled non-targeting gRNA control	GCTTAGTTACGCGTGGACGA
ANXA3 gRNA1	GCTATTCAGAAAGCAATCAG	AGG
ANXA3 gRNA2	TAGCTTCAGCATCCACTGAT	GGG
GMNN gRNA1	GCCCGCTCCGAACAACCACG	TG
GMNN gRNA2	CTTCCAACAAGAGATCCAGA	TG
SPP1 gRNA1	TTGCAGCCTTCTCAGCCAAA	CG
SPP1 gRNA2	CATCATATGTGTCTACTGTG	GGG
SPP1 gRNA3	CATAAACCACACTATCACCT	CGG
SPP1 gRNA4	ATAGTGTGGTTTATGGACTG	AGG
